# Mutagenesis Sensitivity Mapping of Human Enhancers *In Vivo*

**DOI:** 10.1101/2024.09.06.611737

**Authors:** Michael Kosicki, Boyang Zhang, Anusri Pampari, Jennifer A. Akiyama, Ingrid Plajzer-Frick, Catherine S. Novak, Stella Tran, Yiwen Zhu, Momoe Kato, Riana D. Hunter, Kianna von Maydell, Sarah Barton, Erik Beckman, Anshul Kundaje, Diane E. Dickel, Axel Visel, Len A. Pennacchio

**Affiliations:** Environmental Genomics & System Biology Division, Lawrence Berkeley National Laboratory, One Cyclotron Road, Berkeley, CA 94720, USA; Department of Genetics, Stanford University, Stanford, CA, USA; Department of Computer Science, Stanford University, Stanford, CA, USA; School of Natural Sciences, University of California, Merced, CA 95343, USA; U.S. Department of Energy Joint Genome Institute, One Cyclotron Road, Berkeley, CA 94720, USA; Comparative Biochemistry Program, University of California, Berkeley, CA 94720, USA

## Abstract

Distant-acting enhancers are central to human development. However, our limited understanding of their functional sequence features prevents the interpretation of enhancer mutations in disease. Here, we determined the functional sensitivity to mutagenesis of human developmental enhancers *in vivo*. Focusing on seven enhancers active in the developing brain, heart, limb and face, we created over 1700 transgenic mice for over 260 mutagenized enhancer alleles. Systematic mutation of 12-basepair blocks collectively altered each sequence feature in each enhancer at least once. We show that 69% of all blocks are required for normal *in vivo* activity, with mutations more commonly resulting in loss (60%) than in gain (9%) of function. Using predictive modeling, we annotated critical nucleotides at base-pair resolution. The vast majority of motifs predicted by these machine learning models (88%) coincided with changes to *in vivo* function, and the models showed considerable sensitivity, identifying 59% of all functional blocks. Taken together, our results reveal that human enhancers contain a high density of sequence features required for their normal *in vivo* function and provide a rich resource for further exploration of human enhancer logic.
