## Supplemental Tables 1-4 for "Mutagenesis Sensitivity Mapping of Human Enhancers *In Vivo*"

### Sheet: TableS1_elements
Supplementary Table 1. Detailed information on enhancers included in the study.
element	VISTA ID	coordinate (hg38)	putative gene target	derived from
FL	hs3083	chr8:48582383-48582610	Snai2 (PMID:38509385)	hs1431 (PMID:19212405,24159046)
NEU1	hs3084	chr18:25465453-25465744	ZNF521 (proximal)	hs1544 (PMID:23375746)
NEU2	hs3085	chr12:113932853-113933123	Lhx5 (PMID:38509385), RITA1 (proximal)	hs1673 (PMID:17130149)
NEU3	hs3086	chr1:33363980-33364222	PHC2, ZNF362, ZSCAN20 (proximal)	hs1388 (PMID:17130149)
HT1	hs3087	chr20:57157319-57157541	Bmp7 (PMID:38509385), TFAP2C (proximal)	hs2565 (PMID:36130500)
HT2	hs3088	chr17:29667963-29668260	Efcab5 (PMID:38509385), SSH2 (proximal)	hs1675 (PMID:22138689)
HT3	hs3089	chr7:150964528-150964958	Agap3 (PMID:38509385), KCNH2 (proximal)	hs2192 (PMID:27703156)

### Sheet: TableS2_elements
Supplementary Table 2. Results of all tested mutations. Mutation: (r) = random scrambling mutagenesis, (tv) = GC content preserving transversion mutagenesis, 1;11 = combinatorial mutagenesis of blocks 1 and 11, A190G = 1bp A to T mutation at position 190. Pair result: result (additive or non-additive) or pairing two block mutations. Sensitization pair: pairs used in the sensitization screen combi…
element	mutation	score	outcome	pair result	notes
FL	C60T	7	gain
FL	T196C	3	major loss
FL	TG47AC	5	minor loss
FL	G188T	5	minor loss
FL	1	6	wild-type
FL	2	5	minor loss
FL	2(tv)	7	gain
FL	2(r)	5	minor loss
FL	3	4	major loss
FL	4	7	gain
FL	5	7	gain
FL	5(tv)	7	gain
FL	6	7	gain
FL	7	5	minor loss
FL	7(tv)	7	gain
FL	8	3	major loss
FL	9	3	major loss
FL	10	3	major loss
FL	10(tv)	2	major loss
FL	11	3	major loss		Also minor gain of activity in the branchial arch 3, shoulder area and the hindbrain.
FL	12	5	minor loss
FL	12(tv)	7	gain
FL	12(r)	5	minor loss		Also gain of heart activity.
FL	13	4	major loss
FL	14	5	minor loss
FL	15	7	gain
FL	16	2	major loss		Also minor gain of activity in unidentified abdominal structure.
FL	17	0	full loss
FL	18	7	gain
FL	19	2	major loss
FL	2;9	3	major loss	additive
FL	13;19	1	major loss	additive
FL	8;14	3	major loss	additive
FL	4;16	3	major loss	additive	Also minor gain of activity in unidentified abdominal structure and hindbrain.
FL	11;18	2	major loss	non-additive	Also minor gain of activity in the branchial arch 3.
FL	5;12	7	gain	additive	Also partial loss of activity in facial mesenchyme and nose area.
FL	2;10	2	major loss	additive
FL	10;13	2	major loss	additive
FL	6;17	1	major loss	additive
FL	7;12	7	gain	non-additive	Also partial loss of activity in the limbs and nasal area.
FL	12;16	0	full loss	additive
FL	1;3;6;7	7	gain
FL	9;10;13;19	0	full loss
FL	12;14;17;18	0	full loss
FL	2;4;12;15	2	major loss
FL	2;5;10;13;14;17;18;19	0	full loss
HT1	G78A	3	major loss
HT1	T112C	3	major loss
HT1	3	5	minor loss
HT1	4	4	major loss
HT1	5	4	major loss
HT1	6	7	gain
HT1	7	3	major loss
HT1	8	5	minor loss
HT1	8(tv)	3	major loss
HT1	8(r)	5	minor loss
HT1	9	3	major loss
HT1	10	3	major loss
HT1	10(tv)	3	major loss
HT1	11	6	wild-type
HT1	12	4	major loss
HT1	13	3	major loss
HT1	14	3	major loss
HT1	15	5	minor loss
HT1	16	3	major loss
HT1	17	6	wild-type
HT1	18	5	minor loss
HT1	19	6	wild-type
HT1	9;16	2	major loss	additive
HT1	12;15	4	major loss	additive
HT1	6;14	5	minor loss	additive
HT1	8;18	4	major loss	additive
HT1	1;11	6	wild-type
HT1	5;7	2	major loss	additive
HT1	5;10	2	major loss	additive
HT1	9;14	1	major loss	additive
HT1	5;10;18;19	0	full loss
HT1	6;8;12;15	3	major loss
HT1	1;9;16;18	1	major loss
HT1	3;7;8;13	2	major loss
HT1	4;9;14;17	1	major loss
HT1	2;5;11;17	4	major loss
HT1	1;2;11;17;19	6	wild-type
HT1	4;5;7;9;12;16;18;19	0	full loss
HT1	1;2;5;7;8;14;15;19	0	full loss
HT1	2;3;8;9;11;12;13;14	0	full loss
NEU1	1	6	wild-type
NEU1	2	6	wild-type
NEU1	3	7	gain
NEU1	4	6	wild-type
NEU1	5	6	wild-type
NEU1	6	6	wild-type
NEU1	7	6	wild-type
NEU1	7(tv)	6	wild-type
NEU1	8	6	wild-type
NEU1	9	6	wild-type
NEU1	10	7	gain
NEU1	11	6	wild-type
NEU1	12	5	minor loss
NEU1	13	4	major loss
NEU1	14	2	major loss
NEU1	15	3	major loss		Also gain on midbrain surface.
NEU1	15(tv)	3	major loss
NEU1	16	2	major loss
NEU1	17	2	major loss
NEU1	18	7	gain
NEU1	20	7	gain
NEU1	21	7	gain
NEU1	22	4	major loss
NEU1	23	4	major loss
NEU1	24	6	wild-type
NEU1	19;25	6	wild-type
NEU1	2;4	6	wild-type
NEU1	22;24	4	major loss
NEU1	10;15	3	major loss	additive	Also gain on midbrain surface.
NEU1	1;13	4	major loss
NEU1	12;18	7	gain	additive	Also weaker forebrain.
NEU1	17;20	3	major loss	additive
NEU1	15;17	0	full loss	additive
NEU1	3;15	3	major loss	additive	Also gain of midbrain surface.
NEU1	9;17	2	major loss
NEU1	13;22	3	major loss	additive
NEU1	13;23	3	major loss	additive
NEU1	3;10;11;14	1	major loss
NEU1	4;8;21;23	2	major loss
NEU1	1;7;15;17	0	full loss
NEU1	5;12;16;25	1	major loss
NEU1	18;19;20;22	2	major loss
NEU1	3;9;11;16;18;19;20;24	0	full loss
NEU1	5;7;8;12;15;21;22;25	0	full loss
NEU1	1;2;3;6;10;15;17;24	0	full loss
NEU1	1;6;8;9;11;14;22;23	0	full loss
NEU1	3;4;7;8;11;19;20;24	1	major loss
HT2	T160C	5	minor loss
HT2	G163A	5	minor loss
HT2	GC241AT	2	major loss
HT2	TG160CT	3	major loss
HT2	3	6	wild-type
HT2	9	6	wild-type
HT2	13	0	full loss
HT2	14	1	major loss
HT2	14(tv)	0	full loss
HT2	15	6	wild-type
HT2	16	6	wild-type
HT2	17	4	major loss
HT2	18	6	wild-type
HT2	18(tv)	6	wild-type
HT2	19	3	major loss
HT2	20	1	major loss
HT2	21	2	major loss
HT2	22	6	wild-type
HT2	23	6	wild-type
HT2	6;22	6	wild-type
HT2	1;5	6	wild-type
HT2	11;12	6	wild-type
HT2	2;6	6	wild-type
HT2	10;25	6	wild-type
HT2	17;21	1	major loss	additive
HT2	3;9;23	6	wild-type
HT2	6;11;15;18	6	wild-type
HT2	1;8;15;22	6	wild-type
HT2	2;10;12;25	6	wild-type
HT2	1;6;13;16	1	major loss
HT2	3;9;17;23	4	major loss
HT2	4;7;8;24	6	wild-type
HT2	5;8;20;21	2	major loss
HT2	1;8;9;10;13;16;24;25	0	full loss
HT2	6;11;13;17;19;20;21;23	0	full loss
HT2	1;2;4;12;14;15;17;22	0	full loss
NEU2	A68T	6	wild-type
NEU2	A70G	4	major loss
NEU2	C193T	2	major loss
NEU2	C231T	6	wild-type
NEU2	3	6	wild-type
NEU2	6	3	major loss
NEU2	7	3	major loss
NEU2	8	6	wild-type
NEU2	9	5	minor loss
NEU2	11	6	wild-type
NEU2	13	6	wild-type
NEU2	14	6	wild-type
NEU2	15	3	major loss
NEU2	16	0	full loss
NEU2	17	2	major loss
NEU2	18	6	wild-type
NEU2	19	4	major loss
NEU2	20	6	wild-type
NEU2	22	4	major loss
NEU2	23	6	wild-type
NEU2	5;20	6	wild-type
NEU2	13;23	6	wild-type
NEU2	7;15	1	major loss	additive
NEU2	8;18	6	wild-type
NEU2	3;17	2	major loss
NEU2	19;22	4	major loss	non-additive
NEU2	2;12	6	wild-type
NEU2	9;14	5	minor loss
NEU2	15;18	3	major loss
NEU2	15;19	1	major loss	additive
NEU2	1;4;10;21	6	wild-type
NEU2	7;9;18;20	2	major loss
NEU2	2;12;14;17	2	major loss
NEU2	6;16;21;23	0	full loss
NEU2	3;5;8;13	6	wild-type
NEU2	3;6;9;13;15;16;21;23	1	major loss
NEU2	1;3;6;7;8;10;12;17	0	full loss
NEU2	3;4;5;8;10;12;13;21	6	wild-type
NEU2	1;2;4;5;10;12;20;21;23	6	wild-type
HT3	A320G	0	full loss
HT3	6	6	wild-type
HT3	7	6	wild-type
HT3	19	5	minor loss
HT3	20	6	wild-type
HT3	21	6	wild-type
HT3	22	5	minor loss
HT3	23	6	wild-type
HT3	24	6	wild-type
HT3	27	0	full loss
HT3	27(tv)	0	full loss
HT3	28	0	full loss
HT3	29	6	wild-type
HT3	30	6	wild-type
HT3	31	5	minor loss
HT3	32	3	major loss
HT3	1;2	6	wild-type
HT3	3;4	6	wild-type
HT3	5;8	6	wild-type
HT3	9;10	6	wild-type
HT3	11;12	6	wild-type
HT3	13;18	6	wild-type
HT3	19;20	5	minor loss
HT3	21;22	5	minor loss
HT3	25;26	6	wild-type
HT3	14;15;16;17	6	wild-type
HT3	33;34;35;36	6	wild-type
HT3	19;20;21;22;23;24;25;26	0	full loss
NEU3	GT91AC	1	major loss
NEU3	1	6	wild-type
NEU3	2	4	major loss
NEU3	3	5	minor loss
NEU3	4	6	wild-type
NEU3	5	6	wild-type
NEU3	6	6	wild-type
NEU3	7	6	wild-type
NEU3	7(tv)	6	wild-type
NEU3	8	3	major loss
NEU3	9	1	major loss
NEU3	10	3	major loss
NEU3	10(tv)	3	major loss
NEU3	11	6	wild-type
NEU3	12	3	major loss
NEU3	13	5	minor loss
NEU3	14	5	minor loss
NEU3	15	6	wild-type
NEU3	16	6	wild-type
NEU3	19	6	wild-type
NEU3	2;12	1	major loss	additive
NEU3	12;19	3	major loss
NEU3	10;13	2	major loss	additive
NEU3	8;13	1	major loss	additive
NEU3	17;18;20	6	wild-type
NEU3	1;7;10;14	1	major loss
NEU3	1;4;5;7	6	wild-type
NEU3	11;15;16;19	3	major loss

### Sheet: TableS3_blocks
Supplementary Table 3. Functional annotation of all blocks. Core: blocks between and including the two outermost blocks that caused change of function when mutagenized. Individually tested: block mutations were either tested for function through individual mutation or assessed as not contributing to element function due to multi-block mutagenesis with a result of no change of function. Motif: TF …
element	block	score	functional annotation	functional core	individually tested	motif	paired with	notes
FL	1	6	wild-type		x
FL	2	5	minor loss	x	x		9, 10
FL	3	4	major loss	x	x
FL	4	5	minor loss	x	x	SOX (hb)	16	Block mutation creates HAND2/TWIST1 site - functional assessment is different from block mutation result (see Supplementary Note 2).
FL	5	7	gain	x	x	SNAI (repr) (hb)	12
FL	6	7	gain	x	x	SNAI (repr) (hb)	17
FL	7	5	minor loss	x	x		12
FL	8	3	major loss	x	x		14
FL	9	3	major loss	x	x		2
FL	10	3	major loss	x	x	HAND2/TWIST1_1	2, 13
FL	11	3	major loss	x	x		18	Also minor gain of activity in the shoulder area and in the hindbrain.
FL	12	5	minor loss	x	x	NFI (glut)	5, 7, 16
FL	13	4	major loss	x	x	NFI (glut)	10, 19
FL	14	5	minor loss	x	x		8
FL	15	7	gain	x	x	NR/RAR (repr) (glut)
FL	16	2	major loss	x	x	HAND2/TWIST1_2	4, 12	Also minor gain of activity in unidentified abdominal structure.
FL	17	0	full loss	x	x	Homeobox	6
FL	18	7	gain	x	x		11
FL	19	2	major loss	x	x		13
NEU1	1	6	wild-type		x		13
NEU1	2	6	wild-type		x
NEU1	3	7	gain	x	x		15
NEU1	4	6	wild-type	x	x
NEU1	5	6	wild-type	x	x
NEU1	6	6	wild-type	x	x
NEU1	7	6	wild-type	x	x
NEU1	8	6	wild-type	x	x
NEU1	9	6	wild-type	x	x		17
NEU1	10	7	gain	x	x		15
NEU1	11	6	wild-type	x	x
NEU1	12	5	minor loss	x	x		18
NEU1	13	4	major loss	x	x		1, 22, 23
NEU1	14	2	major loss	x	x
NEU1	15	3	major loss	x	x		3, 10, 17	Also gain on midbrain surface.
NEU1	16	2	major loss	x	x
NEU1	17	2	major loss	x	x		9, 15, 20
NEU1	18	7	gain	x	x		12	Also weaker forebrain.
NEU1	19	6	wild-type	x
NEU1	20	7	gain	x	x		17
NEU1	21	7	gain	x	x
NEU1	22	4	major loss	x	x		13, 24
NEU1	23	4	major loss	x	x		13
NEU1	24	6	wild-type		x		22
NEU1	25	6	wild-type
NEU2	1	6	wild-type
NEU2	2	6	wild-type
NEU2	3	6	wild-type		x		17
NEU2	4	6	wild-type
NEU2	5	6	wild-type
NEU2	6	3	major loss	x	x
NEU2	7	3	major loss	x	x		15
NEU2	8	6	wild-type	x	x
NEU2	9	5	minor loss	x	x		14
NEU2	10	6	wild-type	x
NEU2	11	6	wild-type	x	x
NEU2	12	6	wild-type	x
NEU2	13	6	wild-type	x	x
NEU2	14	6	wild-type	x	x		9
NEU2	15	3	major loss	x	x		7, 18, 19
NEU2	16	0	full loss	x	x
NEU2	17	2	major loss	x	x		3
NEU2	18	6	wild-type	x	x		15
NEU2	19	4	major loss	x	x		15, 22
NEU2	20	6	wild-type	x	x
NEU2	21	6	wild-type	x
NEU2	22	4	major loss	x	x		19
NEU2	23	6	wild-type		x
NEU3	1	6	wild-type		x
NEU3	2	4	major loss	x	x	SP/KLF_1	12
NEU3	3	5	minor loss	x	x
NEU3	4	6	wild-type	x	x
NEU3	5	6	wild-type	x	x
NEU3	6	6	wild-type	x	x
NEU3	7	6	wild-type	x	x
NEU3	8	1	major loss	x	x	RFX	13	Block mutation likely creates an ISL1 site - functional assessment different from block mutation result (see Supplementary Note 2).
NEU3	9	1	major loss	x	x	RFX
NEU3	10	3	major loss	x	x		13
NEU3	11	6	wild-type	x	x
NEU3	12	3	major loss	x	x	SP/KLF_2	2, 19
NEU3	13	5	minor loss	x	x		8, 10
NEU3	14	5	minor loss	x	x	E-box_1
NEU3	15	6	wild-type		x	E-box_2
NEU3	16	6	wild-type		x	E-box_2
NEU3	17	6	wild-type
NEU3	18	6	wild-type
NEU3	19	6	wild-type		x		12
NEU3	20	6	wild-type
HT1	1	6	wild-type
HT1	2	6	wild-type
HT1	3	5	minor loss	x	x
HT1	4	4	major loss	x	x
HT1	5	4	major loss	x	x	GATA_1	7, 10
HT1	6	7	gain	x	x		14
HT1	7	3	major loss	x	x	GATA_2	5
HT1	8	5	minor loss	x	x		18
HT1	9	3	major loss	x	x		14, 16
HT1	10	3	major loss	x	x	MEF (deg)	5
HT1	11	6	wild-type	x	x
HT1	12	4	major loss	x	x		15
HT1	13	3	major loss	x	x
HT1	14	3	major loss	x	x	MEIS-TEAD (deg)	6, 9
HT1	15	5	minor loss	x	x	MEIS-TEAD (deg)	12
HT1	16	3	major loss	x	x		9
HT1	17	6	wild-type	x	x
HT1	18	5	minor loss	x	x		8
HT1	19	6	wild-type		x
HT2	1	6	wild-type
HT2	2	6	wild-type
HT2	3	6	wild-type		x
HT2	4	6	wild-type
HT2	5	6	wild-type
HT2	6	6	wild-type
HT2	7	6	wild-type
HT2	8	6	wild-type
HT2	9	6	wild-type		x
HT2	10	6	wild-type
HT2	11	6	wild-type
HT2	12	6	wild-type
HT2	13	0	full loss	x	x	SRF		Block mutation creates an SP/KLF site - functional assessment is different from block mutation result (see Supplementary Note 2).
HT2	14	0	full loss	x	x	SRF
HT2	15	6	wild-type	x	x	MEF_1 (deg)
HT2	16	5	minor loss	x	x	double NFI (deg)		Block mutation may involve a gain of binding - functional assessment is different from block mutation result (see Supplementary Note 2).
HT2	17	4	major loss	x	x	double NFI (deg)	21
HT2	18	6	wild-type	x	x
HT2	19	3	major loss	x	x	GATA
HT2	20	1	major loss	x	x	MEF_2
HT2	21	2	major loss	x	x	MEF_2	17
HT2	22	6	wild-type		x
HT2	23	6	wild-type		x
HT2	24	6	wild-type
HT2	25	6	wild-type
HT3	1	6	wild-type
HT3	2	6	wild-type
HT3	3	6	wild-type
HT3	4	6	wild-type
HT3	5	6	wild-type
HT3	6	6	wild-type		x
HT3	7	6	wild-type		x
HT3	8	6	wild-type
HT3	9	6	wild-type
HT3	10	6	wild-type
HT3	11	6	wild-type
HT3	12	6	wild-type
HT3	13	6	wild-type
HT3	14	6	wild-type
HT3	15	6	wild-type
HT3	16	6	wild-type
HT3	17	6	wild-type
HT3	18	6	wild-type
HT3	19	5	minor loss	x	x		20
HT3	20	6	wild-type	x	x		19
HT3	21	6	wild-type	x	x		22
HT3	22	5	minor loss	x	x		21
HT3	23	6	wild-type	x	x
HT3	24	6	wild-type	x	x
HT3	25	6	wild-type	x
HT3	26	6	wild-type	x
HT3	27	0	full loss	x	x	MEF2
HT3	28	0	full loss	x	x	MEF2
HT3	29	6	wild-type	x	x	MEIS (deg)
HT3	30	6	wild-type	x	x
HT3	31	5	minor loss	x	x	double NFI
HT3	32	3	major loss	x	x	double NFI
HT3	33	6	wild-type
HT3	34	6	wild-type
HT3	35	6	wild-type
HT3	36	6	wild-type

### Sheet: TableS4_models
Supplementary Table 2. Correlations between model predictions and observed in vivo mutation results. Dataset ID indicated the ENCID of the ENCODE dataset on which the models was trained or PubMed ID of the publication for which the model was derived (Trevino 2021 or Ameen 2022, scATAC models).
element	model	dataset ID	Spearman R	Spearman R2	FDR corrected -log10(pval)	significant (FDR p-val < 0.01)	best-fit model
FL	limb e11.5 (DHS)	ENCSR661HDP	0.85	0.73	7.81	x	x
FL	face e11.5 (DHS)	ENCSR196VDE	0.8	0.65	5.91	x
FL	face e11.5 (ATAC)	ENCSR150RMQ	0.79	0.62	5.48	x
FL	hindlimb e11.5 (DHS)	ENCSR000CNF	0.77	0.6	5.01	x
FL	face e12.5 (ATAC)	ENCSR031HDN	0.75	0.57	4.46	x
FL	forelimb e11.5 (DHS)	ENCSR000CNB	0.74	0.55	4.16	x
FL	limb e12.5 (ATAC)	ENCSR551WBK	0.74	0.54	4.09	x
FL	limb e11.5 (ATAC)	ENCSR377YDY	0.72	0.51	3.63	x
FL	forebrain e11.5 (DHS)	ENCSR014SFF	0.62	0.39	1.98
FL	hindbrain e11.5 (DHS)	ENCSR358ESL	0.56	0.31	1.08
FL	heart e12.5 (ATAC)	ENCSR652CNN	0.52	0.27	0.69
FL	liver e11.5 (DHS)	ENCSR561FZE	0.49	0.24	0.36
FL	ventricular cardiomyoctes (scATAC)	PMID:36563664	0.49	0.24	0.34
FL	neural tube e11.5 (DHS)	ENCSR312QVY	0.49	0.24	0.34
FL	heart e11.5 (ATAC)	ENCSR820ACB	0.46	0.21	0.08
FL	interneurons 2 (scATAC)	PMID:34390642	0.42	0.17	0
FL	hindbrain e11.5 (ATAC)	ENCSR012YAB	0.4	0.16	0
FL	midbrain e11.5 (ATAC)	ENCSR382RUC	0.36	0.13	0
FL	glutamatergic neurons 2 (scATAC)	PMID:34390642	0.33	0.11	0
FL	midbrain e11.5 (DHS)	ENCSR292QBA	0.33	0.11	0
FL	glutamatergic neurons 4 (scATAC)	PMID:34390642	0.33	0.11	0
FL	intermediate progenitor cells (scATAC)	PMID:34390642	0.3	0.09	0
FL	liver e11.5 (ATAC)	ENCSR785NEL	0.28	0.08	0
FL	glutamatergic neurons 3 (scATAC)	PMID:34390642	0.27	0.07	0
FL	neural tube e11.5 (ATAC)	ENCSR282YTE	0.22	0.05	0
FL	forebrain e11.5 (ATAC)	ENCSR273UFV	0.2	0.04	0
FL	liver e12.5 (ATAC)	ENCSR302LIV	0.15	0.02	0
FL	interneurons 4 (scATAC)	PMID:34390642	0.11	0.01	0
FL	liver e14.5 (DHS)	ENCSR000CNL	-0.05	0	0
NEU1	midbrain e11.5 (ATAC)	ENCSR382RUC	0.54	0.29	1.69
NEU1	hindbrain e11.5 (ATAC)	ENCSR012YAB	0.53	0.28	1.49
NEU1	forebrain e11.5 (ATAC)	ENCSR273UFV	0.47	0.22	0.69
NEU1	interneurons 4 (scATAC)	PMID:34390642	0.39	0.15	0
NEU1	intermediate progenitor cells (scATAC)	PMID:34390642	0.36	0.13	0
NEU1	neural tube e11.5 (ATAC)	ENCSR282YTE	0.31	0.09	0
NEU1	forebrain e11.5 (DHS)	ENCSR014SFF	0.3	0.09	0
NEU1	neural tube e11.5 (DHS)	ENCSR312QVY	0.28	0.08	0
NEU1	interneurons 2 (scATAC)	PMID:34390642	0.25	0.06	0
NEU1	midbrain e11.5 (DHS)	ENCSR292QBA	0.24	0.06	0
NEU1	face e11.5 (DHS)	ENCSR196VDE	0.19	0.04	0
NEU1	forelimb e11.5 (DHS)	ENCSR000CNB	0.18	0.03	0
NEU1	hindbrain e11.5 (DHS)	ENCSR358ESL	0.15	0.02	0
NEU1	glutamatergic neurons 2 (scATAC)	PMID:34390642	0.08	0.01	0
NEU1	liver e11.5 (DHS)	ENCSR561FZE	0.08	0.01	0
NEU1	limb e11.5 (DHS)	ENCSR661HDP	0.06	0	0
NEU1	liver e11.5 (ATAC)	ENCSR785NEL	0.03	0	0
NEU1	heart e11.5 (ATAC)	ENCSR820ACB	0.03	0	0
NEU1	hindlimb e11.5 (DHS)	ENCSR000CNF	0.03	0	0
NEU1	ventricular cardiomyoctes (scATAC)	PMID:36563664	0.02	0	0
NEU1	glutamatergic neurons 4 (scATAC)	PMID:34390642	0	0	0
NEU1	limb e11.5 (ATAC)	ENCSR377YDY	0	0	0
NEU1	face e11.5 (ATAC)	ENCSR150RMQ	-0.02	0	0
NEU1	liver e12.5 (ATAC)	ENCSR302LIV	-0.03	0	0
NEU1	limb e12.5 (ATAC)	ENCSR551WBK	-0.09	0.01	0
NEU1	liver e14.5 (DHS)	ENCSR000CNL	-0.09	0.01	0
NEU1	face e12.5 (ATAC)	ENCSR031HDN	-0.09	0.01	0
NEU1	heart e12.5 (ATAC)	ENCSR652CNN	-0.11	0.01	0
NEU1	glutamatergic neurons 3 (scATAC)	PMID:34390642	-0.13	0.02	0
NEU2	liver e14.5 (DHS)	ENCSR000CNL	0.76	0.57	4.6	x
NEU2	liver e11.5 (ATAC)	ENCSR785NEL	0.73	0.53	3.96	x
NEU2	liver e12.5 (ATAC)	ENCSR302LIV	0.72	0.52	3.76	x
NEU2	heart e11.5 (ATAC)	ENCSR820ACB	0.71	0.51	3.55	x
NEU2	heart e12.5 (ATAC)	ENCSR652CNN	0.71	0.51	3.54	x
NEU2	ventricular cardiomyoctes (scATAC)	PMID:36563664	0.4	0.16	0
NEU2	liver e11.5 (DHS)	ENCSR561FZE	0.37	0.14	0
NEU2	interneurons 4 (scATAC)	PMID:34390642	0.31	0.1	0
NEU2	face e11.5 (ATAC)	ENCSR150RMQ	0.26	0.07	0
NEU2	midbrain e11.5 (DHS)	ENCSR292QBA	0.25	0.06	0
NEU2	face e12.5 (ATAC)	ENCSR031HDN	0.22	0.05	0
NEU2	limb e11.5 (ATAC)	ENCSR377YDY	0.2	0.04	0
NEU2	limb e12.5 (ATAC)	ENCSR551WBK	0.19	0.04	0
NEU2	interneurons 2 (scATAC)	PMID:34390642	0.18	0.03	0
NEU2	forebrain e11.5 (ATAC)	ENCSR273UFV	0.17	0.03	0
NEU2	forebrain e11.5 (DHS)	ENCSR014SFF	0.17	0.03	0
NEU2	face e11.5 (DHS)	ENCSR196VDE	0.16	0.02	0
NEU2	hindlimb e11.5 (DHS)	ENCSR000CNF	0.12	0.02	0
NEU2	intermediate progenitor cells (scATAC)	PMID:34390642	0.12	0.01	0
NEU2	glutamatergic neurons 4 (scATAC)	PMID:34390642	0.06	0	0
NEU2	hindbrain e11.5 (DHS)	ENCSR358ESL	0.02	0	0
NEU2	neural tube e11.5 (ATAC)	ENCSR282YTE	0.01	0	0
NEU2	glutamatergic neurons 3 (scATAC)	PMID:34390642	-0.01	0	0
NEU2	neural tube e11.5 (DHS)	ENCSR312QVY	-0.02	0	0
NEU2	midbrain e11.5 (ATAC)	ENCSR382RUC	-0.03	0	0
NEU2	limb e11.5 (DHS)	ENCSR661HDP	-0.04	0	0
NEU2	glutamatergic neurons 2 (scATAC)	PMID:34390642	-0.08	0.01	0
NEU2	forelimb e11.5 (DHS)	ENCSR000CNB	-0.11	0.01	0
NEU2	hindbrain e11.5 (ATAC)	ENCSR012YAB	-0.18	0.03	0
NEU3	limb e11.5 (ATAC)	ENCSR377YDY	0.9	0.8	6.57	x
NEU3	face e11.5 (ATAC)	ENCSR150RMQ	0.89	0.8	6.41	x
NEU3	limb e11.5 (DHS)	ENCSR661HDP	0.89	0.79	6.23	x
NEU3	interneurons 2 (scATAC)	PMID:34390642	0.89	0.79	6.17	x	x
NEU3	forebrain e11.5 (DHS)	ENCSR014SFF	0.89	0.78	6.1	x
NEU3	limb e12.5 (ATAC)	ENCSR551WBK	0.88	0.78	6.04	x
NEU3	hindbrain e11.5 (DHS)	ENCSR358ESL	0.87	0.76	5.61	x
NEU3	neural tube e11.5 (DHS)	ENCSR312QVY	0.87	0.75	5.39	x
NEU3	face e11.5 (DHS)	ENCSR196VDE	0.85	0.73	4.93	x
NEU3	face e12.5 (ATAC)	ENCSR031HDN	0.85	0.73	4.91	x
NEU3	hindbrain e11.5 (ATAC)	ENCSR012YAB	0.84	0.71	4.57	x
NEU3	midbrain e11.5 (DHS)	ENCSR292QBA	0.81	0.65	3.75	x
NEU3	midbrain e11.5 (ATAC)	ENCSR382RUC	0.81	0.65	3.69	x
NEU3	forelimb e11.5 (DHS)	ENCSR000CNB	0.8	0.64	3.52	x
NEU3	forebrain e11.5 (ATAC)	ENCSR273UFV	0.8	0.64	3.51	x
NEU3	hindlimb e11.5 (DHS)	ENCSR000CNF	0.79	0.62	3.29	x
NEU3	liver e11.5 (DHS)	ENCSR561FZE	0.78	0.61	3.1	x
NEU3	neural tube e11.5 (ATAC)	ENCSR282YTE	0.76	0.58	2.79	x
NEU3	interneurons 4 (scATAC)	PMID:34390642	0.71	0.51	1.96
NEU3	intermediate progenitor cells (scATAC)	PMID:34390642	0.7	0.49	1.81
NEU3	heart e11.5 (ATAC)	ENCSR820ACB	0.64	0.41	1.05
NEU3	glutamatergic neurons 2 (scATAC)	PMID:34390642	0.58	0.33	0.38
NEU3	heart e12.5 (ATAC)	ENCSR652CNN	0.56	0.31	0.23
NEU3	glutamatergic neurons 3 (scATAC)	PMID:34390642	0.55	0.3	0.18
NEU3	glutamatergic neurons 4 (scATAC)	PMID:34390642	0.54	0.29	0.11
NEU3	ventricular cardiomyoctes (scATAC)	PMID:36563664	0.45	0.2	0
NEU3	liver e14.5 (DHS)	ENCSR000CNL	0.44	0.19	0
NEU3	liver e11.5 (ATAC)	ENCSR785NEL	0.28	0.08	0
NEU3	liver e12.5 (ATAC)	ENCSR302LIV	0.1	0.01	0
HT1	ventricular cardiomyoctes (scATAC)	PMID:36563664	0.77	0.6	4.99	x	x
HT1	liver e12.5 (ATAC)	ENCSR302LIV	0.51	0.26	0.52
HT1	heart e12.5 (ATAC)	ENCSR652CNN	0.29	0.08	0
HT1	liver e11.5 (ATAC)	ENCSR785NEL	0.17	0.03	0
HT1	heart e11.5 (ATAC)	ENCSR820ACB	0.12	0.01	0
HT1	liver e14.5 (DHS)	ENCSR000CNL	0.11	0.01	0
HT1	liver e11.5 (DHS)	ENCSR561FZE	-0.02	0	0
HT1	glutamatergic neurons 3 (scATAC)	PMID:34390642	-0.08	0.01	0
HT1	interneurons 2 (scATAC)	PMID:34390642	-0.08	0.01	0
HT1	intermediate progenitor cells (scATAC)	PMID:34390642	-0.1	0.01	0
HT1	forebrain e11.5 (ATAC)	ENCSR273UFV	-0.19	0.04	0
HT1	neural tube e11.5 (DHS)	ENCSR312QVY	-0.2	0.04	0
HT1	glutamatergic neurons 4 (scATAC)	PMID:34390642	-0.2	0.04	0
HT1	hindbrain e11.5 (DHS)	ENCSR358ESL	-0.21	0.04	0
HT1	face e11.5 (DHS)	ENCSR196VDE	-0.22	0.05	0
HT1	glutamatergic neurons 2 (scATAC)	PMID:34390642	-0.23	0.05	0
HT1	forebrain e11.5 (DHS)	ENCSR014SFF	-0.29	0.08	0
HT1	hindlimb e11.5 (DHS)	ENCSR000CNF	-0.31	0.1	0
HT1	forelimb e11.5 (DHS)	ENCSR000CNB	-0.32	0.1	0
HT1	limb e11.5 (DHS)	ENCSR661HDP	-0.33	0.11	0
HT1	midbrain e11.5 (DHS)	ENCSR292QBA	-0.35	0.12	0
HT1	face e11.5 (ATAC)	ENCSR150RMQ	-0.37	0.13	0
HT1	limb e12.5 (ATAC)	ENCSR551WBK	-0.39	0.15	0
HT1	face e12.5 (ATAC)	ENCSR031HDN	-0.4	0.16	0
HT1	interneurons 4 (scATAC)	PMID:34390642	-0.41	0.17	0
HT1	hindbrain e11.5 (ATAC)	ENCSR012YAB	-0.41	0.17	0
HT1	limb e11.5 (ATAC)	ENCSR377YDY	-0.43	0.18	0
HT1	midbrain e11.5 (ATAC)	ENCSR382RUC	-0.46	0.21	0.05
HT1	neural tube e11.5 (ATAC)	ENCSR282YTE	-0.52	0.27	0.64
HT2	ventricular cardiomyoctes (scATAC)	PMID:36563664	0.72	0.52	2.98	x	x
HT2	liver e12.5 (ATAC)	ENCSR302LIV	0.37	0.14	0
HT2	liver e11.5 (ATAC)	ENCSR785NEL	0.33	0.11	0
HT2	heart e12.5 (ATAC)	ENCSR652CNN	0.27	0.07	0
HT2	heart e11.5 (ATAC)	ENCSR820ACB	0.16	0.03	0
HT2	liver e14.5 (DHS)	ENCSR000CNL	0.11	0.01	0
HT2	liver e11.5 (DHS)	ENCSR561FZE	0.01	0	0
HT2	intermediate progenitor cells (scATAC)	PMID:34390642	-0.1	0.01	0
HT2	forebrain e11.5 (DHS)	ENCSR014SFF	-0.18	0.03	0
HT2	hindlimb e11.5 (DHS)	ENCSR000CNF	-0.23	0.05	0
HT2	face e11.5 (DHS)	ENCSR196VDE	-0.23	0.06	0
HT2	interneurons 2 (scATAC)	PMID:34390642	-0.24	0.06	0
HT2	interneurons 4 (scATAC)	PMID:34390642	-0.25	0.06	0
HT2	forelimb e11.5 (DHS)	ENCSR000CNB	-0.26	0.07	0
HT2	limb e11.5 (DHS)	ENCSR661HDP	-0.28	0.08	0
HT2	hindbrain e11.5 (DHS)	ENCSR358ESL	-0.3	0.09	0
HT2	glutamatergic neurons 2 (scATAC)	PMID:34390642	-0.3	0.09	0
HT2	glutamatergic neurons 4 (scATAC)	PMID:34390642	-0.31	0.09	0
HT2	face e12.5 (ATAC)	ENCSR031HDN	-0.32	0.11	0
HT2	neural tube e11.5 (DHS)	ENCSR312QVY	-0.34	0.12	0
HT2	forebrain e11.5 (ATAC)	ENCSR273UFV	-0.34	0.12	0
HT2	limb e11.5 (ATAC)	ENCSR377YDY	-0.35	0.12	0
HT2	glutamatergic neurons 3 (scATAC)	PMID:34390642	-0.35	0.12	0
HT2	midbrain e11.5 (ATAC)	ENCSR382RUC	-0.36	0.13	0
HT2	limb e12.5 (ATAC)	ENCSR551WBK	-0.36	0.13	0
HT2	midbrain e11.5 (DHS)	ENCSR292QBA	-0.4	0.16	0
HT2	face e11.5 (ATAC)	ENCSR150RMQ	-0.42	0.17	0
HT2	neural tube e11.5 (ATAC)	ENCSR282YTE	-0.42	0.18	0
HT2	hindbrain e11.5 (ATAC)	ENCSR012YAB	-0.49	0.24	0.04
HT3	ventricular cardiomyoctes (scATAC)	PMID:36563664	0.71	0.5	2.04	x	x
HT3	heart e11.5 (ATAC)	ENCSR820ACB	0.45	0.2	0
HT3	heart e12.5 (ATAC)	ENCSR652CNN	0.42	0.18	0
HT3	hindlimb e11.5 (DHS)	ENCSR000CNF	0.39	0.15	0
HT3	limb e11.5 (ATAC)	ENCSR377YDY	0.35	0.13	0
HT3	face e11.5 (DHS)	ENCSR196VDE	0.34	0.12	0
HT3	forelimb e11.5 (DHS)	ENCSR000CNB	0.28	0.08	0
HT3	limb e12.5 (ATAC)	ENCSR551WBK	0.25	0.06	0
HT3	limb e11.5 (DHS)	ENCSR661HDP	0.17	0.03	0
HT3	face e11.5 (ATAC)	ENCSR150RMQ	0.17	0.03	0
HT3	midbrain e11.5 (DHS)	ENCSR292QBA	0.14	0.02	0
HT3	liver e12.5 (ATAC)	ENCSR302LIV	0.11	0.01	0
HT3	face e12.5 (ATAC)	ENCSR031HDN	0.1	0.01	0
HT3	neural tube e11.5 (ATAC)	ENCSR282YTE	0.09	0.01	0
HT3	liver e11.5 (DHS)	ENCSR561FZE	0.06	0	0
HT3	forebrain e11.5 (ATAC)	ENCSR273UFV	0.06	0	0
HT3	forebrain e11.5 (DHS)	ENCSR014SFF	0.02	0	0
HT3	midbrain e11.5 (ATAC)	ENCSR382RUC	0.01	0	0
HT3	liver e14.5 (DHS)	ENCSR000CNL	-0.01	0	0
HT3	liver e11.5 (ATAC)	ENCSR785NEL	-0.01	0	0
HT3	neural tube e11.5 (DHS)	ENCSR312QVY	-0.01	0	0
HT3	hindbrain e11.5 (DHS)	ENCSR358ESL	-0.06	0	0
HT3	hindbrain e11.5 (ATAC)	ENCSR012YAB	-0.06	0	0
HT3	interneurons 4 (scATAC)	PMID:34390642	-0.09	0.01	0
HT3	glutamatergic neurons 3 (scATAC)	PMID:34390642	-0.09	0.01	0
HT3	interneurons 2 (scATAC)	PMID:34390642	-0.12	0.01	0
HT3	glutamatergic neurons 4 (scATAC)	PMID:34390642	-0.13	0.02	0
HT3	glutamatergic neurons 2 (scATAC)	PMID:34390642	-0.17	0.03	0
HT3	intermediate progenitor cells (scATAC)	PMID:34390642	-0.19	0.04	0
